# PI3K/HSCB axis facilitates FOG1 nuclear translocation to promote erythropoiesis and megakaryopoiesis

**DOI:** 10.1101/2024.02.05.578960

**Authors:** Gang Liu, Yunxuan Hou, Xin Jin, Yixue Zhang, Chaoyue Sun, Chengquan Huang, Yujie Ren, Jianmin Gao, Xiuli Wang, Xiumei Jiang

**Author notes:** Corresponding authors: Gang Liu and Xiumei Jiang, **Emails:** and. These authors contributed equally to this study (Gang Liu, Yunxuan Hou).

## Abstract

Erythropoiesis and megakaryopoiesis are stringently regulated by signaling pathways. However, the precise molecular mechanisms through which signaling pathways regulate key transcription factors controlling erythropoiesis and megakaryopoiesis remain partially understood. Herein, we identified heat shock cognate B (HSCB), which is well known for its iron-sulfur cluster delivery function, as an indispensable protein for friend of GATA 1 (FOG1) nuclear translocation during erythropoiesis of K562 human erythroleukemia cells and cord-blood-derived human CD34+CD90+ hematopoietic stem cells (HSCs), as well as during megakaryopoiesis of the CD34+CD90+ HSCs. Mechanistically, HSCB could be phosphorylated by phosphoinositol-3-kinase (PI3K) to bind with and mediate the proteasomal degradation of transforming acidic coiled-coil containing protein 3 (TACC3), which otherwise detained FOG1 in the cytoplasm, thereby facilitating FOG1 nuclear translocation. Given that PI3K is activated during both erythropoiesis and megakaryopoiesis, and that FOG1 is a key transcription factor for these processes, our findings elucidate an important, previously unrecognized iron-sulfur cluster delivery independent function of HSCB in erythropoiesis and megakaryopoiesis.
