## Supplementary File 2 for "PI3K/HSCB axis facilitates FOG1 nuclear translocation to promote erythropoiesis and megakaryopoiesis"

### Sheet: HSCB-KO_vs_Control_1.2_0.05.dif
Protein	Gene names	Description	Exp. q-value: Combined	Protein FDR Confidence: Combined	Sum PEP Score	Coverage [%]	# Peptides	# PSMs	# Unique Peptides	# AAs	MW [kDa]	calc. pI	Score Sequest HT: Sequest HT	# Razor Peptides	Control_1	Control_2	Control_3	HSCB-KO_1	HSCB-KO_2	HSCB-KO_3	Group_HSCB-KO.average	Group_Control.average	Group_HSCB-KO.vs.Group_Control.FC	pvalue
O75146	HIP1R	Huntingtin-interacting protein 1-related protein OS=Homo sapiens OX=9606 GN=HIP1R PE=1 SV=2	0	High	60.98	15	14	17	13	1068	119.3	6.67	50.28	1	7823.9	7171.1	6012.1	4945.4	5784.4	4966.5	5232.1	7002.37	0.74719	0.0414326
Q147X3	NAA30	N-alpha-acetyltransferase 30 OS=Homo sapiens OX=9606 GN=NAA30 PE=1 SV=1	0.001	High	6.178	6	2	2	2	362	39.3	5.52	4.94	0	683.7	628.4	554.7	462.7	430.5	499.1	464.1	622.267	0.745822	0.0201269
Q9NUN5	LMBRD1	Lysosomal cobalamin transport escort protein LMBD1 OS=Homo sapiens OX=9606 GN=LMBRD1 PE=1 SV=1	0	High	15.227	5	2	4	2	540	61.3	7.77	9.66	0	2091	1950.4	2187.9	1783.5	1177.4	1633.8	1531.57	2076.43	0.737595	0.0490181
P48454	PPP3CC	Serine/threonine-protein phosphatase 2B catalytic subunit gamma isoform OS=Homo sapiens OX=9606 GN=PPP3CC PE=1 SV=3	0	High	17.93	7	4	5	1	512	58.1	6.98	15.55	0	1016.3	1117.1	928.7	765	706.6	763.8	745.133	1020.7	0.730022	0.00882424
K7ENP4	CEP192	Centrosomal protein of 192 kDa (Fragment) OS=Homo sapiens OX=9606 GN=CEP192 PE=1 SV=1	0.014	Medium	2.076	0	1	1	1	2076	228.4	6.07	1.9	0	100.7	122.9	113.7	74.2	89.4	81.5	81.7	112.433	0.726653	0.0169087
Q9NX58	LYAR	Cell growth-regulating nucleolar protein OS=Homo sapiens OX=9606 GN=LYAR PE=1 SV=3	0	High	146.136	56	29	46	29	379	43.6	9.57	137.41	0	32535.2	24556.6	24999.7	18066.1	17374.7	20350.3	18597	27363.8	0.679621	0.0329336
P20930	FLG	Filaggrin OS=Homo sapiens OX=9606 GN=FLG PE=1 SV=3	0	High	21.202	6	8	10	8	4061	434.9	9.25	12.88	0	3148.6	3711.2	3905.1	2284.6	1908.6	2669.2	2287.47	3588.3	0.637479	0.0146098
Q8IX07	ZFPM1	Zinc finger protein ZFPM1 OS=Homo sapiens OX=9606 GN=ZFPM1 PE=1 SV=2	0	High	20.088	7	5	5	5	1006	104.8	7.87	18.1	0	1617.1	2053.5	2354.2	1155.4	1090.2	1427	1224.2	2008.27	0.60958	0.0299107
P04196	HRG	Histidine-rich glycoprotein OS=Homo sapiens OX=9606 GN=HRG PE=1 SV=1	0.051	Low	0.973	2	1	2	1	525	59.5	7.5	4.51	0	206.5	221.6	203.9	120.6	47.6	51.5	73.2333	210.667	0.347627	0.00484775
