## Supplementary File 3 for "PI3K/HSCB axis facilitates FOG1 nuclear translocation to promote erythropoiesis and megakaryopoiesis"

### Sheet: HSCB-KO_vs_Control_1.2_0.05.dif
Protein	Gene names	Description	Exp. q-value: Combined	Protein FDR Confidence: Combined	Sum PEP Score	Coverage [%]	# Peptides	# PSMs	# Unique Peptides	# AAs	MW [kDa]	calc. pI	Score Sequest HT: Sequest HT	# Razor Peptides	Control_1	Control_2	Control_3	HSCB-KO_1	HSCB-KO_2	HSCB-KO_3	Group_HSCB-KO.average	Group_Control.average	Group_HSCB-KO.vs.Group_Control.FC	pvalue
P60468	SEC61B	Protein transport protein Sec61 subunit beta OS=Homo sapiens OX=9606 GN=SEC61B PE=1 SV=2	0	High	9.198	22	2	3	2	96	10	11.56	5.49	0	1406.9	1384.5	1446.8	2431.1	2523.1	1801.2	2251.8	1412.73	1.59393	0.0210789
Q96BY2	MOAP1	Modulator of apoptosis 1 OS=Homo sapiens OX=9606 GN=MOAP1 PE=1 SV=1	0.027	Medium	1.376	2	1	1	1	351	39.5	5.27	1.72	0	252.3	238.9	294.2	356.7	349.4	408.8	371.633	261.8	1.41953	0.0118224
