## Supplementary File 4 for "PI3K/HSCB axis facilitates FOG1 nuclear translocation to promote erythropoiesis and megakaryopoiesis"

### Sheet: Sheet1
Mode	Gene Name	Accession Number	Description	FLAG-FOG1 Count 1	FLAG-FOG1 Count 2	FLAG-FOG1 Count 3	Mean	Standard Deviation	Sequence Coverage (%)	Stringency	Quatily Control
ESI	GOLIM4	O00461	Golgi integral membrane protein 4 OS=Homo sapiens OX=9606 GN=GOLIM4 PE=1 SV=1	882	639	794	771.667	123.03	87	High	Yes
ESI	RBBP4	Q09028	Histone-binding protein RBBP4 OS=Homo sapiens OX=9606 GN=RBBP4 PE=1 SV=3	777	815	711	767.667	52.6245	95	High	Yes
ESI	FLNA	P21333	Filamin-A OS=Homo sapiens OX=9606 GN=FLNA PE=1 SV=4	753	661	695	703	46.5188	92	High	Yes
ESI	CTBP2	P56545	C-terminal-binding protein 2 OS=Homo sapiens OX=9606 GN=CTBP2 PE=1 SV=1	679	710	611	666.667	50.6392	88	High	Yes
ESI	HK1	P19367	Hexokinase-1 OS=Homo sapiens OX=9606 GN=HK1 PE=1 SV=3	529	625	761	638.333	116.573	91	High	Yes
ESI	ATP13A1	Q9HD20	Endoplasmic reticulum transmembrane helix translocase OS=Homo sapiens OX=9606 GN=ATP13A1 PE=1 SV=2	672	609	517	599.333	77.9508	82	High	Yes
ESI	DNM1	Q05193	Dynamin-1 OS=Homo sapiens OX=9606 GN=DNM1 PE=1 SV=2	691	518	572	593.667	88.5118	87	High	Yes
ESI	PTGES3	Q15185	Prostaglandin E synthase 3 OS=Homo sapiens OX=9606 GN=PTGES3 PE=1 SV=1	635	422	664	573.667	132.145	93	High	Yes
ESI	PSMA7	O14818	Proteasome subunit alpha type-7 OS=Homo sapiens OX=9606 GN=PSMA7 PE=1 SV=1	495	701	442	546	136.825	81	High	Yes
ESI	HLA-B	P01889	HLA class I histocompatibility antigen, B alpha chain OS=Homo sapiens OX=9606 GN=HLA-B PE=1 SV=3	489	566	518	524.333	38.8887	96	High	Yes
ESI	MRPS23	Q9Y3D9	28S ribosomal protein S23, mitochondrial OS=Homo sapiens OX=9606 GN=MRPS23 PE=1 SV=2	402	568	509	493	84.1487	92	High	Yes
ESI	G6PD	P11413	Glucose-6-phosphate 1-dehydrogenase OS=Homo sapiens OX=9606 GN=G6PD PE=1 SV=4	611	328	456	465	141.715	78	High	Yes
ESI	IPO5	O00410	Importin-5 OS=Homo sapiens OX=9606 GN=IPO5 PE=1 SV=4	488	466	379	444.333	57.6397	89	High	Yes
ESI	NUP153	P49790	Nuclear pore complex protein Nup153 OS=Homo sapiens OX=9606 GN=NUP153 PE=1 SV=2	342	389	371	367.333	23.7136	81	High	Yes
ESI	PSMA6	P60900	Proteasome subunit alpha type-6 OS=Homo sapiens OX=9606 GN=PSMA6 PE=1 SV=1	353	419	298	356.667	60.5833	91	High	Yes
ESI	MYO1E	Q12965	Unconventional myosin-Ie OS=Homo sapiens OX=9606 GN=MYO1E PE=1 SV=2	421	288	316	341.667	70.1166	86	High	Yes
ESI	GATA1	P15976	Erythroid transcription factor OS=Homo sapiens OX=9606 GN=GATA1 PE=1 SV=1	285	257	411	317.667	82.0325	82	High	Yes
ESI	HSPA8	P11142	Heat shock cognate 71 kDa protein OS=Homo sapiens OX=9606 GN=HSPA8 PE=1 SV=1	309	219	317	281.667	54.4181	73	High	Yes
ESI	GOLM1	Q8NBJ4	Golgi membrane protein 1 OS=Homo sapiens OX=9606 GN=GOLM1 PE=1 SV=1	265	133	378	258.667	122.623	79	High	Yes
ESI	MTA1	Q13330	Metastasis-associated protein MTA1 OS=Homo sapiens OX=9606 GN=MTA1 PE=1 SV=2	432	77	231	246.667	178.018	89	High	Yes
ESI	BUD23	O43709	Probable 18S rRNA (guanine-N(7))-methyltransferase OS=Homo sapiens OX=9606 GN=BUD23 PE=1 SV=2	191	299	231	240.333	54.6016	77	High	Yes
ESI	RPL11	P62913	60S ribosomal protein L11 OS=Homo sapiens OX=9606 GN=RPL11 PE=1 SV=2	218	211	276	235	35.6791	82	High	Yes
ESI	PRDX3	P30048	Thioredoxin-dependent peroxide reductase, mitochondrial OS=Homo sapiens OX=9606 GN=PRDX3 PE=1 SV=3	137	281	145	187.667	80.928	87	High	Yes
ESI	EIF2B2	P49770	Translation initiation factor eIF-2B subunit beta OS=Homo sapiens OX=9606 GN=EIF2B2 PE=1 SV=3	183	211	140	178	35.7631	85	High	Yes
ESI	NUP214	P35658	Nuclear pore complex protein Nup214 OS=Homo sapiens OX=9606 GN=NUP214 PE=1 SV=2	85	262	159	168.667	88.8951	77	High	Yes
ESI	C1QBP	Q07021	Complement component 1 Q subcomponent-binding protein, mitochondrial OS=Homo sapiens OX=9606 GN=C1QBP PE=1 SV=1	122	202	129	151	44.3058	91	High	Yes
ESI	HSPA2	P54652	Heat shock-related 70 kDa protein 2 OS=Homo sapiens OX=9606 GN=HSPA2 PE=1 SV=1	67	134	111	104	34.0441	87	High	Yes
ESI	MOGS	Q13724	Mannosyl-oligosaccharide glucosidase OS=Homo sapiens OX=9606 GN=MOGS PE=1 SV=5	92	66	87	81.6667	13.7961	80	High	Yes
ESI	HSPH1	Q92598	Heat shock protein 105 kDa OS=Homo sapiens OX=9606 GN=HSPH1 PE=1 SV=1	55	77	29	53.6667	24.0278	75	High	Yes
ESI	EP300	Q09472	Histone acetyltransferase p300 OS=Homo sapiens OX=9606 GN=EP300 PE=1 SV=2	88	29	0	39	44.8442	68	High	Yes
ESI	HSP90AA1	P07900	Heat shock protein HSP 90-alpha OS=Homo sapiens OX=9606 GN=HSP90AA1 PE=1 SV=5	22	49	4	25	22.6495	71	High	Yes
ESI	PSMA2	P25787	Proteasome subunit alpha type-2 OS=Homo sapiens OX=9606 GN=PSMA2 PE=1 SV=2	16	31	0	15.6667	15.5027	69	High	Yes
