## Supplementary File 5 for "PI3K/HSCB axis facilitates FOG1 nuclear translocation to promote erythropoiesis and megakaryopoiesis"

### Sheet: Sheet1
Mode	Gene Name	Accession Number	Description	FLAG-FOG1 Count 1	FLAG-FOG1 Count 2	FLAG-FOG1 Count 3	Mean	Standard Deviation	Sequence Coverage (%)	Stringency	Quatily Control
ESI	FLNA	P21333	Filamin-A OS=Homo sapiens OX=9606 GN=FLNA PE=1 SV=4	798	772	651	740.333	78.4496	92	High	Yes
ESI	GOLIM4	O00461	Golgi integral membrane protein 4 OS=Homo sapiens OX=9606 GN=GOLIM4 PE=1 SV=1	698	812	701	737	64.9692	97	High	Yes
ESI	HK1	P19367	Hexokinase-1 OS=Homo sapiens OX=9606 GN=HK1 PE=1 SV=3	882	619	656	719	142.369	91	High	Yes
ESI	DNM1	Q05193	Dynamin-1 OS=Homo sapiens OX=9606 GN=DNM1 PE=1 SV=2	662	599	710	657	55.6687	89	High	Yes
ESI	RBBP4	Q09028	Histone-binding protein RBBP4 OS=Homo sapiens OX=9606 GN=RBBP4 PE=1 SV=3	562	711	629	634	74.6257	77	High	Yes
ESI	MYO1E	Q12965	Unconventional myosin-Ie OS=Homo sapiens OX=9606 GN=MYO1E PE=1 SV=2	622	666	580	622.667	43.0039	93	High	Yes
ESI	PSMA7	O14818	Proteasome subunit alpha type-7 OS=Homo sapiens OX=9606 GN=PSMA7 PE=1 SV=1	519	677	543	579.667	85.143	86	High	Yes
ESI	ATP13A1	Q9HD20	Endoplasmic reticulum transmembrane helix translocase OS=Homo sapiens OX=9606 GN=ATP13A1 PE=1 SV=2	511	522	648	560.333	76.1205	98	High	Yes
ESI	CTBP2	P56545	C-terminal-binding protein 2 OS=Homo sapiens OX=9606 GN=CTBP2 PE=1 SV=1	475	549	633	552.333	79.0527	86	High	Yes
ESI	PTGES3	Q15185	Prostaglandin E synthase 3 OS=Homo sapiens OX=9606 GN=PTGES3 PE=1 SV=1	651	355	592	532.667	156.666	79	High	Yes
ESI	G6PD	P11413	Glucose-6-phosphate 1-dehydrogenase OS=Homo sapiens OX=9606 GN=G6PD PE=1 SV=4	681	357	531	523	162.148	88	High	Yes
ESI	MRPS23	Q9Y3D9	28S ribosomal protein S23, mitochondrial OS=Homo sapiens OX=9606 GN=MRPS23 PE=1 SV=2	422	574	528	508	77.9487	84	High	Yes
ESI	HLA-B	P01889	HLA class I histocompatibility antigen, B alpha chain OS=Homo sapiens OX=9606 GN=HLA-B PE=1 SV=3	239	522	511	424	160.309	90	High	Yes
ESI	IPO5	O00410	Importin-5 OS=Homo sapiens OX=9606 GN=IPO5 PE=1 SV=4	267	432	362	353.667	82.8151	91	High	Yes
ESI	GOLM1	Q8NBJ4	Golgi membrane protein 1 OS=Homo sapiens OX=9606 GN=GOLM1 PE=1 SV=1	400	196	342	312.667	105.116	90	High	Yes
ESI	NUP153	P49790	Nuclear pore complex protein Nup153 OS=Homo sapiens OX=9606 GN=NUP153 PE=1 SV=2	342	194	321	285.667	80.077	85	High	Yes
ESI	PSMA6	P60900	Proteasome subunit alpha type-6 OS=Homo sapiens OX=9606 GN=PSMA6 PE=1 SV=1	355	172	322	283	97.5346	76	High	Yes
ESI	RPL11	P62913	60S ribosomal protein L11 OS=Homo sapiens OX=9606 GN=RPL11 PE=1 SV=2	276	192	297	255	55.5608	88	High	Yes
ESI	GATA1	P15976	Erythroid transcription factor OS=Homo sapiens OX=9606 GN=GATA1 PE=1 SV=1	153	325	239	239	86	79	High	Yes
ESI	HSPA8	P11142	Heat shock cognate 71 kDa protein OS=Homo sapiens OX=9606 GN=HSPA8 PE=1 SV=1	149	332	199	226.667	94.5851	79	High	Yes
ESI	BUD23	O43709	Probable 18S rRNA (guanine-N(7))-methyltransferase OS=Homo sapiens OX=9606 GN=BUD23 PE=1 SV=2	171	105	318	198	109.037	83	High	Yes
ESI	HSPA2	P54652	Heat shock-related 70 kDa protein 2 OS=Homo sapiens OX=9606 GN=HSPA2 PE=1 SV=1	264	225	101	196.667	85.1136	84	High	Yes
ESI	PRDX3	P30048	Thioredoxin-dependent peroxide reductase, mitochondrial OS=Homo sapiens OX=9606 GN=PRDX3 PE=1 SV=3	162	177	185	174.667	11.6762	84	High	Yes
ESI	C1QBP	Q07021	Complement component 1 Q subcomponent-binding protein, mitochondrial OS=Homo sapiens OX=9606 GN=C1QBP PE=1 SV=1	201	128	144	157.667	38.371	73	High	Yes
ESI	TACC3	Q9Y6A5	Transforming acidic coiled-coil-containing protein 3 OS=Homo sapiens OX=9606 GN=TACC3 PE=1 SV=1	192	173	103	156	46.8722	79	High	Yes
ESI	EIF2B2	P49770	Translation initiation factor eIF-2B subunit beta OS=Homo sapiens OX=9606 GN=EIF2B2 PE=1 SV=3	122	62	198	127.333	68.1567	83	High	Yes
ESI	NUP214	P35658	Nuclear pore complex protein Nup214 OS=Homo sapiens OX=9606 GN=NUP214 PE=1 SV=2	70	151	88	103	42.5323	74	High	Yes
ESI	MOGS	Q13724	Mannosyl-oligosaccharide glucosidase OS=Homo sapiens OX=9606 GN=MOGS PE=1 SV=5	27	119	145	97	62	70	High	Yes
ESI	HSPH1	Q92598	Heat shock protein 105 kDa OS=Homo sapiens OX=9606 GN=HSPH1 PE=1 SV=1	65	0	133	66	66.5056	71	High	Yes
ESI	FASN	P49327	Fatty acid synthase OS=Homo sapiens OX=9606 GN=FASN PE=1 SV=3	78	84	0	54	46.8615	85	High	Yes
ESI	USP32	Q8NFA0	Ubiquitin carboxyl-terminal hydrolase 32 OS=Homo sapiens OX=9606 GN=USP32 PE=1 SV=1	60	0	65	41.6667	36.1709	77	High	Yes
ESI	WDR1	O75083	WD repeat-containing protein 1 OS=Homo sapiens OX=9606 GN=WDR1 PE=1 SV=4	0	79	0	26.3333	45.6107	64	High	Yes
ESI	HSPA6	P17066	Heat shock 70 kDa protein 6 OS=Homo sapiens OX=9606 GN=HSPA6 PE=1 SV=2	21	0	18	13	11.3578	68	High	Yes
ESI	SBDS	Q9Y3A5	Ribosome maturation protein SBDS OS=Homo sapiens OX=9606 GN=SBDS PE=1 SV=4	0	15	7	7.33333	7.50555	61	High	Yes
